# A novel role for Neurog2 in MYCN driven neuroendocrine plasticity of prostate cancer

**DOI:** 10.1101/2024.08.16.607954

**Authors:** Prachi Walke, Jared D.W. Price, Frederick S. Vizeacoumar, Nickson Joseph, Vincent Maranda, Bari Chowdhury, Jay Patel, Yue Zhang, He Dong, Lara New, Ashtalakshmi Ganapathysamy, Li Hui Gong, Hussain Elhasasna, Kalpana K. Bhanumathy, Yuliang Wu, Andrew Freywald, Anand Krishnan, Franco J. Vizeacoumar

## Abstract

Neuroendocrine prostate cancer (NEPC) presents a formidable clinical challenge owing to its aggressive progression and resistance to conventional therapies. A key driver of NEPC is the overexpression of *MYCN*, a well-established oncogene associated with neuroendocrine tumors. However, efforts to directly inhibit the N-Myc protein encoded by this gene have resulted in limited success, thereby hindering therapeutic advancements. To overcome this obstacle, we conducted unbiased genome-wide screening using isogenic prostate cancer cell lines to identify the synthetic vulnerabilities of *MYCN*. Among the identified candidates, *NEUROG2* emerged as a significant candidate. Neurog2 is a proneural transcription factor (PTF) known for its role in developmental processes and trans-differentiation of adult cells. Our findings demonstrate that Neurog2 depletion does not affect non-malignant cells, but significantly suppresses the growth of *MYCN*-overexpressing cells and tumors in orthotopic NEPC models. Furthermore, our observations indicate that the Neurog2-mediated regulation of PTFs can facilitate NEPC development. Thus, targeting Neurog2 holds promise as an effective therapeutic strategy for *MYCN*-overexpressing NEPC.
