## Supplementary Table S1 for "A novel role for Neurog2 in MYCN driven neuroendocrine plasticity of prostate cancer"

### Sheet: Sheet1
Supplementary Table S1: qPCR Primers
Target	Forward	Reverse
ASCL1	5'-CTACTCCAACGACTTGAACTCC-3'	5'-AGTTGGTGAAGTCGAGAAGC-3'
BRN2	5′-AAATCAAAGGGCGCGGCGCC-3’	5′-GCCGCCGCCGTGGGACAG-3
INSM1	5'-CAACAAGTGCCACCCATCCGAA-3'	5'-TCTCCAAGCGAAGGCACAGTTC-3'
NeuroD1	5'-TCCATGCTGTTTCTTACTCTCC-3'	5'-CATTTGTATGCCGCGGAGC-3'
TAZ1	5'-GAGGACTTCCTCAGCAATGTGG-3'	5'-CGTTTGTTCCTGGAAGACAGTCA-3'
cJUN	5’-TGACTGGAAAGATGGAAACG-3’	5’-CCGTTGCTGGACTGGATTAT-3’
cFOS	5’-GCCTCTCTTACTACCACTCACC-3’	5’-AGATGGCAGTGACCGTGGGAAT-3’
Synaptophysin	5’-CGTGTTTGCCTTCCTCTACT-3’	5’-GCATGGGCCCTTTGTTATTC-3’
Chromogranin A	5’-GGGATACCGAGGTGATGAAATG-3’	5’-TCTCCTCGGAGTGTCTCAAA-3’
NSE	5′-GACTGAGGACACATTCATTGCTGAC-3′	5′-CAGCACACTGGGATTACGGAAG-3′
Neurog2	5’-CCTCGGTTGTTTCTTGCATTT-3’	5’-CACCCTTGGCTTTGACAATAAG-3’
GAPDH	5’-ACCACCTGTTGCTGTAGCCAA-3’	5’-GTCTCCTCTGACTTCAACAGCG-3’
