## Supplementary Table S2 for "A novel role for Neurog2 in MYCN driven neuroendocrine plasticity of prostate cancer"

### Sheet: CRISPR Screen
Supplementary Table S2: List of 553 genes that are SDL to NMYC identified from CRISPR/Cas9 screen
Gene Symbol	GeneID	Fitness Score	P-Value
VSIG8	391123	-29.6272	6.66973e-07
CRTC2	200186	-33.2073	7.94446e-07
GALNTL6	442117	-16.1046	3.68915e-06
SLC9A8	23315	-20.6773	1.12516e-05
GAA	2548	-14.1578	1.3316e-05
HSPB9	94086	-14.1354	1.56058e-05
SMIM4	440957	-23.1185	1.60505e-05
SRPX2	27286	-22.6778	1.65176e-05
POM121L2	94026	-12.3889	2.85682e-05
C19orf73	55150	-22.1542	3.87528e-05
PYCARD	29108	-22.5024	3.94528e-05
NCLN	56926	-10.1373	3.95602e-05
FOXN1	8456	-22.6687	4.42691e-05
STMND1	401236	-20.4987	4.48375e-05
ATP6V1G3	127124	-21.7974	4.51662e-05
ZBTB1	22890	-20.4217	4.82676e-05
TP53BP1	7158	-20.2278	4.84914e-05
RAPGEFL1	51195	-16.5823	5.30396e-05
MED7	9443	-12.6498	5.32299e-05
SOX17	64321	-17.9664	5.68506e-05
HOXC10	3226	-12.958	5.71054e-05
HTR1A	3350	-15.4504	6.19886e-05
C22orf46	79640	-11.8212	6.37806e-05
PMAIP1	5366	-14.6583	7.50012e-05
CCNB2	9133	-11.4307	7.74441e-05
THBS3	7059	-16.4297	8.05801e-05
SKAP1	8631	-15.6328	8.45253e-05
GBAS	2631	-21.4421	8.6607e-05
SNAP29	9342	-16.7812	8.90853e-05
ZCCHC4	29063	-11.1555	8.95593e-05
OGFOD3	79701	-19.402	9.19382e-05
COL6A3	1293	-17.7669	9.28864e-05
PITPNM3	83394	-14.4772	9.6402e-05
DNAJC30	84277	-11.0178	0.000103258
KAZN	23254	-10.035	0.000109771
KRTAP5-3	387266	-16.6323	0.000112478
PPL	5493	-11.9948	0.000121293
SYT14	255928	-14.8514	0.000121724
TRIM43B	653192	-13.4222	0.000130667
CTAGE4	340311	-10.647	0.000132847
RBMX2	51634	-11.4269	0.000141811
SUCLG1	8802	-10.9518	0.000149269
WNT5A	7474	-15.8717	0.000164538
REEP3	221035	-18.405	0.000169281
MRPL17	63875	-18.5927	0.000169309
FAM177A1	283635	-14.9759	0.000169893
ARHGAP12	94134	-18.8364	0.000171188
FAF2	23197	-15.0763	0.000174357
CDC25B	994	-11.3783	0.00017934
TAS2R42	353164	-16.5218	0.000182902
USP19	10869	-13.7488	0.000192171
NUS1	116150	-16.1727	0.000193818
PCDH12	51294	-11.3116	0.000199578
GLB1	2720	-12.8762	0.000210272
FBXL4	26235	-14.8528	0.00021614
NUDT22	84304	-15.9142	0.000217056
OR2T33	391195	-12.9801	0.000218294
SMC2	10592	-11.4799	0.000221513
A1BG	1	-10.0152	0.00022286
C2orf48	348738	-18.3535	0.000238226
GFOD1	54438	-14.7675	0.000239228
ADAM28	10863	-16.2943	0.000245817
ACOX1	51	-14.3257	0.000260878
FAM196A	642938	-10.9422	0.000264685
NEK8	284086	-11.93	0.000264912
AKR1B15	441282	-17.6009	0.000268897
NLRP12	91662	-18.0642	0.000270838
EIF4EBP3	8637	-15.0164	0.000284219
NOTUM	147111	-10.3493	0.000289272
BRMS1	25855	-10.0069	0.000290678
FBXO7	25793	-14.6946	0.00030579
BAIAP3	8938	-15.1957	0.000307923
TBX22	50945	-11.094	0.000310707
UCP2	7351	-12.0381	0.00031663
SRC	6714	-11.4552	0.000352548
PELO	53918	-12.9487	0.000354432
TRMU	55687	-12.4092	0.000370865
ODF4	146852	-10.8313	0.000374667
CLPX	10845	-10.4414	0.000376863
UHRF1	29128	-14.7174	0.000377227
KIAA0141	9812	-17.6845	0.000377414
EPT1	85465	-16.2512	0.000379443
PSMG3	84262	-10.9849	0.00041875
CXCL14	9547	-13.724	0.000421983
BLOC1S4	55330	-16.4468	0.000440684
WIPF3	644150	-15.4627	0.00044766
ITIH3	3699	-10.314	0.000457315
GPATCH2L	55668	-16.6923	0.000478188
SGCZ	137868	-17.8683	0.000492659
MRPL41	64975	-10.6002	0.00049303
OC90	137202	-16.646	0.000496786
LRRC45	201255	-12.5964	0.00049998
C20orf144	128864	-13.9598	0.00050423
C5AR1	728	-12.9497	0.000512594
DZANK1	55184	-16.039	0.000520814
OR8U8	504189	-12.7893	0.000526385
IFT57	55081	-15.4275	0.000544201
PTMA	5757	-10.6947	0.000546708
OR5A1	219982	-10.0207	0.000547398
NHEJ1	79840	-14.6183	0.000550075
DCTN4	51164	-10.3832	0.000550352
GBX2	2637	-10.0507	0.000554907
KIT	3815	-11.6953	0.000570547
IER3IP1	51124	-12.7206	0.000585581
DHPS	1725	-13.065	0.000599165
SFXN1	94081	-15.7215	0.000626786
IREB2	3658	-14.7563	0.00062698
RXRB	6257	-13.1117	0.000641665
CYP4B1	1580	-15.2112	0.000645699
BMP15	9210	-12.546	0.000660156
HIF1AN	55662	-12.3526	0.000660817
SLC6A14	11254	-15.2381	0.000668033
DMC1	11144	-10.9587	0.000672159
COMP	1311	-12.6212	0.000672982
SCNN1G	6340	-15.7047	0.000691521
LCLAT1	253558	-16.5324	0.000727851
WDR45B	56270	-11.5904	0.00075384
CTSZ	1522	-12.8086	0.000753929
ACLY	47	-13.9337	0.00075401
NT5DC3	51559	-10.8869	0.000767212
PBX1	5087	-14.5516	0.00077169
TNMD	64102	-12.3566	0.000819451
SNX13	23161	-13.884	0.000819986
CHRM5	1133	-14.139	0.000826527
MTSS1L	92154	-12.5658	0.000833404
RRNAD1	51093	-14.7993	0.000844325
TMEM87A	25963	-13.0101	0.000846988
MRPL14	64928	-15.8098	0.000856294
TUBGCP6	85378	-10.3132	0.000862817
OR2C1	4993	-15.9521	0.000900337
YARS	8565	-12.8576	0.00090495
RPRD2	23248	-15.1128	0.000939327
IL17REL	400935	-13.2939	0.000949277
KCNK17	89822	-11.7285	0.000962046
PRKCE	5581	-12.0285	0.000972827
GNG12	55970	-14.3528	0.000986634
ATXN7	6314	-10.8119	0.00099692
FANCD2OS	115795	-14.4619	0.00100033
DMGDH	29958	-14.9728	0.00100271
ZNF497	162968	-13.9672	0.001004
DDX5	1655	-10.0059	0.0010042
VRK3	51231	-11.4397	0.00100527
PCNXL3	399909	-13.6564	0.00102563
OR6N1	128372	-14.6611	0.00104126
UBE3D	90025	-12.3046	0.00105167
ITGBL1	9358	-16.2545	0.00105343
SCGB1A1	7356	-15.478	0.00105856
PYGO2	90780	-12.0374	0.00106406
LILRB3	11025	-14.3838	0.00106758
ACVR2B	93	-14.558	0.001081
P4HA3	283208	-15.099	0.00113582
LMOD3	56203	-14.4552	0.00114363
XRCC2	7516	-14.5194	0.00114452
CDR2L	30850	-12.5332	0.00116468
POU2F1	5451	-11.7657	0.00116836
CDC14B	8555	-12.4975	0.00117932
S1PR4	8698	-12.3237	0.00119061
BEST1	7439	-13.8983	0.00119241
WBSCR16	81554	-16.0672	0.00121333
RPS25	6230	-14.1856	0.00122574
GGH	8836	-14.0414	0.00123757
ATP8B3	148229	-15.1084	0.00124434
DMBT1	1755	-10.77	0.0012664
GCNT3	9245	-13.2032	0.0012908
TMEM185A	84548	-12.0261	0.00129424
CCL14	6358	-14.543	0.00132982
WDR46	9277	-11.4783	0.0013451
GRHL1	29841	-14.9607	0.00134855
MAT2B	27430	-14.5141	0.00137974
CRY2	1408	-10.3553	0.00138421
SLIT3	6586	-11.7377	0.00139672
FCER1A	2205	-10.8021	0.00143444
C17orf89	284184	-11.064	0.00144788
ZNF221	7638	-10.2229	0.00145795
GTF3A	2971	-14.3015	0.00149049
EXTL2	2135	-10.8096	0.00149247
LAPTM5	7805	-10.8694	0.00150729
CRYZL1	9946	-13.6946	0.00151279
CLEC5A	23601	-11.3443	0.00151981
SLC35A5	55032	-10.3365	0.00154592
ERVMER34-1	100288413	-15.2823	0.00158051
RAB6A	5870	-13.8123	0.00159999
CAPRIN1	4076	-13.214	0.00160757
BTD	686	-12.4816	0.00161569
ZNF540	163255	-11.4579	0.00165118
ITGAL	3683	-12.7679	0.00166299
SLC16A1	6566	-15.1182	0.00170206
MDH2	4191	-11.6624	0.00172624
MMP28	79148	-14.7564	0.00173391
CDC25C	995	-11.6702	0.00173544
MTCH2	23788	-14.5906	0.00177426
C7orf34	135927	-14.4941	0.00177818
ZNF534	147658	-10.3128	0.00180133
OR3A3	8392	-10.6678	0.00181781
S100A6	6277	-13.5323	0.00181906
LPPR2	64748	-11.7709	0.00183334
GPR37L1	9283	-14.7063	0.00183505
GARNL3	84253	-13.087	0.00184253
ZBTB48	3104	-11.0124	0.00188967
GRIN2A	2903	-14.606	0.00190067
KARS	3735	-13.7266	0.00191483
KLHDC3	116138	-13.8368	0.00192939
CMTM2	146225	-11.9908	0.0019352
QSOX1	5768	-10.0571	0.00194404
TBC1D25	4943	-12.6932	0.00194741
ALDH3A1	218	-12.0026	0.00194988
ADAMTSL3	57188	-14.0142	0.00195798
MUM1L1	139221	-11.6688	0.00197631
ANKRD6	22881	-11.1696	0.00198548
FAM217A	222826	-10.9318	0.00199106
ZCCHC11	23318	-11.2008	0.00199584
CYBB	1536	-11.496	0.0020114
PIK3AP1	118788	-11.9837	0.0020641
WFIKKN1	117166	-10.3723	0.00209384
FBXO10	26267	-11.9236	0.0021339
TUT1	64852	-13.6058	0.00213609
GLI1	2735	-10.1969	0.00213675
RAI1	10743	-12.7736	0.00213987
WNT4	54361	-15.7931	0.00214516
SALL2	6297	-12.31	0.00216213
GNAI1	2770	-13.2425	0.00216307
FAM178A	55719	-14.3505	0.00217357
PAOX	196743	-13.365	0.00218199
ARHGAP23	57636	-10.9634	0.00220143
HELZ2	85441	-11.286	0.00223729
CLTB	1212	-10.5847	0.00224214
NFU1	27247	-12.2101	0.00225978
PACS2	23241	-13.5564	0.00231833
ACTR8	93973	-12.2007	0.00232486
ZNF143	7702	-12.4193	0.00235705
ATP6V1G1	9550	-11.437	0.00237601
RRN3	54700	-10.0748	0.00240313
LOC391322	391322	-15.3707	0.00252657
EVPLL	645027	-12.5824	0.00252998
IQCF6	440956	-14.5941	0.00254262
CLEC17A	388512	-12.7451	0.00254976
GOLGA1	2800	-10.8792	0.00263154
WNT7A	7476	-12.4712	0.00264519
OAS3	4940	-13.8228	0.00265801
LDB1	8861	-10.0804	0.0026669
UBOX5	22888	-13.4635	0.00267176
SLFN13	146857	-12.437	0.00268144
DALRD3	55152	-11.2269	0.00269951
DGUOK	1716	-12.1576	0.00272159
IFNGR2	3460	-11.2084	0.00273589
IQSEC1	9922	-11.1425	0.002745
CETN2	1069	-12.2937	0.00276112
COQ2	27235	-10.3363	0.0027816
TBR1	10716	-14.1026	0.00278872
IL13RA2	3598	-12.8692	0.00280269
OLFM1	10439	-12.5794	0.00280676
CCL20	6364	-14.4004	0.00285386
DEGS1	8560	-11.4156	0.00287845
RBM5	10181	-13.2977	0.00295371
RPRD1B	58490	-10.8599	0.00296592
SUSD4	55061	-10.807	0.00299407
TAF5L	27097	-13.0897	0.00299686
MMD2	221938	-12.6666	0.00302346
FOXS1	2307	-11.6072	0.00307289
ACTBL2	345651	-10.7157	0.00310742
KCNK15	60598	-10.9601	0.00312001
ZC3H12C	85463	-11.5122	0.00312165
NR0B2	8431	-12.5971	0.00315723
SPANXN4	441525	-11.3033	0.00318117
FBP2	8789	-10.5157	0.0031934
TRAPPC2L	51693	-12.7625	0.00321093
HARS	3035	-12.767	0.00322812
STIP1	10963	-12.9719	0.00323232
SOHLH2	54937	-14.4729	0.00330659
DYSF	8291	-12.8347	0.00334609
CCDC136	64753	-11.9301	0.00337068
CST2	1470	-12.147	0.00340229
HIPK1	204851	-14.476	0.00340982
OR6C65	403282	-13.7678	0.00343394
PANX3	116337	-11.7645	0.00343972
TNPO1	3842	-11.4967	0.00345054
CEP78	84131	-10.1673	0.00348977
INPP4A	3631	-12.3916	0.00351145
CRABP1	1381	-13.8924	0.00354593
PCDH10	57575	-13.6405	0.00355838
BTG3	10950	-10.0628	0.00356213
TBC1D23	55773	-10.8051	0.00359925
TCEAL1	9338	-10.4134	0.00362207
P2RY12	64805	-12.5039	0.00362469
CD200R1L	344807	-13.0415	0.00363801
ATMIN	23300	-12.2354	0.00364414
CCL23	6368	-12.5138	0.00374181
SEH1L	81929	-10.2487	0.00379897
PLA2G10	8399	-11.798	0.00382851
OR9A2	135924	-11.3492	0.00385037
TLR4	7099	-10.678	0.00385602
OLFML1	283298	-11.9387	0.0038968
ISL1	3670	-13.6388	0.00393891
MIPEP	4285	-12.6598	0.00405153
KRTAP10-12	386685	-14.1932	0.00407126
C18orf63	644041	-13.025	0.00411396
SMPDL3B	27293	-13.6296	0.00426073
ARSG	22901	-10.4259	0.00426507
PRMT7	54496	-11.3001	0.00426943
AP3D1	8943	-10.1862	0.00428165
CALML6	163688	-11.5176	0.00428254
ACE	1636	-14.4503	0.00429513
BATF2	116071	-10.2622	0.00437466
SPINK2	6691	-13.9869	0.00438672
SULT1A1	6817	-14.0166	0.00441966
IKZF1	10320	-11.8842	0.00446466
KIRREL2	84063	-13.752	0.00446652
DAOA	267012	-10.4247	0.00452726
KIAA1462	57608	-11.63	0.0045635
SIGLECL1	284369	-11.8583	0.00462393
TDRD7	23424	-10.8404	0.00463619
TTC22	55001	-11.2063	0.00467167
SLC3A2	6520	-11.1541	0.00471046
FAM9C	171484	-11.7113	0.0048671
ZNF628	89887	-12.4731	0.00488737
USP36	57602	-11.0571	0.00488837
GUK1	2987	-10.8887	0.00489381
TGFBR1	7046	-13.6603	0.00497479
C9orf96	169436	-12.5558	0.00515366
VRK2	7444	-10.2099	0.00517385
C18orf32	497661	-11.47	0.00528301
VCAM1	7412	-10.2744	0.0052853
EBP	10682	-11.3556	0.00531358
MANSC4	100287284	-12.4302	0.00532622
TMEM65	157378	-11.6691	0.0054511
SRCRB4D	136853	-11.9561	0.00546608
OR4C16	219428	-10.7344	0.00553092
ST6GAL2	84620	-13.0956	0.00561977
CHSY3	337876	-12.5661	0.00564521
C3orf37	56941	-11.0212	0.00565483
SMARCA2	6595	-11.1894	0.00566974
CNNM2	54805	-12.9797	0.00567615
KLHDC4	54758	-11.8327	0.00569792
CDK3	1018	-11.1153	0.00572978
SZRD1	26099	-12.4806	0.00578218
ADAMDEC1	27299	-13.4573	0.00586399
ZBBX	79740	-10.4043	0.00594593
ICAM4	3386	-10.3857	0.00597688
TUBA3E	112714	-12.6718	0.00603189
ZYX	7791	-10.452	0.00607332
PLP2	5355	-12.9993	0.00615215
RAB27A	5873	-13.6258	0.00616516
SPTSSB	165679	-12.326	0.00616814
NUDT13	25961	-11.9795	0.00619845
ENTPD7	57089	-13.0836	0.00620153
THEGL	100506564	-10.0206	0.00625216
FBXO38	81545	-12.6709	0.00626975
ACRV1	56	-11.4847	0.00635332
UPF2	26019	-11.072	0.00641547
PRG4	10216	-12.2544	0.00648659
PITX3	5309	-13.0075	0.00650332
EIF4A1	1973	-12.0365	0.00650964
DCT	1638	-10.6149	0.00655373
TCP1	6950	-13.5818	0.00656092
EXTL3	2137	-11.0153	0.00664712
SGPP2	130367	-10.8485	0.00679942
SLC5A12	159963	-12.089	0.00680863
DSC3	1825	-10.284	0.00685168
LHFP	10186	-10.3602	0.00689619
PHLDB2	90102	-10.0522	0.0070247
HOXB6	3216	-12.3722	0.00705092
NABP2	79035	-10.6288	0.00708782
ATG12	9140	-11.4701	0.00709999
GAB1	2549	-12.7589	0.00734182
CREB3L2	64764	-13.0409	0.0073689
ACAP1	9744	-11.3585	0.00737046
GORASP2	26003	-10.6627	0.00741011
BAP1	8314	-12.4687	0.00742275
NR2F1	7025	-12.034	0.00747696
OXNAD1	92106	-10.3787	0.0074864
MRPS18B	28973	-10.7222	0.00749929
CNPPD1	27013	-11.4688	0.00766393
PDXK	8566	-12.5007	0.00768174
ARAF	369	-10.2091	0.0079454
HNRNPA2B1	3181	-13.0426	0.00798609
MAGEB4	4115	-10.0786	0.00812058
KCNIP1	30820	-11.6093	0.00823268
IGF1R	3480	-12.1411	0.00824137
SRP19	6728	-11.3429	0.00830556
TIRAP	114609	-11.6969	0.00832641
SV2C	22987	-10.3963	0.00833402
CLIP4	79745	-11.3908	0.00837657
CWC27	10283	-10.6472	0.00837807
FGF11	2256	-11.6227	0.00838798
C1orf185	284546	-12.1654	0.0083934
KIAA0907	22889	-11.1337	0.00848575
EIF4H	7458	-10.9049	0.00848696
ANKRD12	23253	-10.6527	0.00851309
CABS1	85438	-12.4125	0.00854597
TMEM173	340061	-12.0846	0.00855561
OLFM2	93145	-11.6702	0.0085885
ATP6V0E1	8992	-11.1497	0.0086153
PIAS4	51588	-12.7657	0.00864604
COPZ1	22818	-10.7213	0.00865213
RAP2A	5911	-10.5888	0.0086746
CCL3	6348	-10.5122	0.00869343
TOP3A	7156	-10.0628	0.00876108
C7orf43	55262	-10.6496	0.00887938
CDC20	991	-12.3232	0.00891327
CCDC22	28952	-11.4979	0.00891841
AKNA	80709	-11.171	0.00891945
SLC25A37	51312	-10.7072	0.00893161
TYROBP	7305	-10.3	0.00893784
THAP11	57215	-11.2737	0.00899254
MLYCD	23417	-12.973	0.00900295
FBF1	85302	-11.401	0.00908527
NEXN	91624	-12.3157	0.0090879
NRG1	3084	-12.6745	0.00915304
ONECUT2	9480	-10.8662	0.00916075
NSUN4	387338	-11.5955	0.00916207
IRF2BP2	359948	-10.1686	0.00933823
C1orf65	164127	-12.5619	0.00941309
SRPRB	58477	-11.1395	0.00946958
TRMT61B	55006	-10.418	0.00957811
GFRA4	64096	-11.7945	0.0096094
HPCA	3208	-11.6524	0.00968408
PUF60	22827	-11.8438	0.00969199
TPCN1	53373	-10.9444	0.00970695
LRSAM1	90678	-10.2474	0.00972651
GNB5	10681	-11.7779	0.00975756
SLC45A4	57210	-12.0743	0.00988818
EPHA8	2046	-11.6664	0.00992136
MAPK12	6300	-10.8196	0.0100607
DGCR2	9993	-12.4758	0.0100749
ARNTL	406	-11.5259	0.0101438
MR1	3140	-10.2257	0.0102906
SEMA6C	10500	-11.1953	0.0103426
VWA3B	200403	-11.0132	0.0103429
HFE	3077	-12.1561	0.010359
FGFR1	2260	-12.1071	0.010405
PTPN5	84867	-13.0724	0.0104609
FAM177B	400823	-10.8644	0.010508
ANXA2R	389289	-11.3259	0.0105277
DHDDS	79947	-12.5936	0.0105378
RGS7	6000	-10.5097	0.0105448
FOXG1	2290	-13.3674	0.0107362
TYW3	127253	-11.5131	0.0109602
WWOX	51741	-10.0276	0.0111974
ANAPC16	119504	-10.6342	0.0112619
PPAP2C	8612	-11.9072	0.0113803
SLC2A4	6517	-11.9149	0.011426
SELP	6403	-11.8174	0.0115097
CYB5RL	606495	-10.9259	0.0115277
CDK5RAP2	55755	-12.0151	0.0116471
KRTAP4-11	85282	-12.3038	0.0117794
VTCN1	79679	-11.8455	0.0117869
IPO5	3843	-10.8922	0.0117986
MRPL51	51258	-10.4041	0.0117998
WDR33	55339	-11.79	0.0118402
COQ5	84274	-11.7299	0.011918
SYTL5	94122	-10.9702	0.0120055
TMEM207	131920	-10.9184	0.0120641
PSMD8	5714	-10.2319	0.0121423
CCDC138	165055	-11.6261	0.0121959
LONRF3	79836	-10.6784	0.0122958
ETF1	2107	-10.7386	0.0123312
SNX8	29886	-10.6504	0.0125228
ZNF584	201514	-11.7591	0.0125305
CFHR2	3080	-11.6052	0.0126694
DIAPH1	1729	-11.1274	0.0132014
FASTKD3	79072	-10.9782	0.0132173
TXN	7295	-12.1997	0.0134688
MUC12	10071	-10.5485	0.0135336
C1orf228	339541	-11.3423	0.0135869
PAK1IP1	55003	-10.8331	0.013614
NLRC3	197358	-12.665	0.013652
DNAJC11	55735	-10.2686	0.0136945
ABCA5	23461	-10.5595	0.0137079
SQLE	6713	-10.4019	0.013778
ESYT1	23344	-11.7914	0.0137925
NECAB2	54550	-11.3613	0.0138781
BBS12	166379	-10.8194	0.0139632
NRROS	375387	-10.134	0.0142557
TRUB2	26995	-10.5186	0.014359
ATF5	22809	-11.2678	0.0143702
KIF18A	81930	-10.4121	0.0145054
SLC25A16	8034	-11.1645	0.0145971
SERPINA5	5104	-11.9752	0.0147497
MANEA	79694	-10.9085	0.0149456
TLX3	30012	-10.1819	0.0149855
CCDC180	100499483	-11.4742	0.0151148
HIBCH	26275	-10.1735	0.0151225
PSG6	5675	-10.6154	0.0151704
RALGPS2	55103	-10.9596	0.0152109
MRPL21	219927	-11.5534	0.0153663
WBP4	11193	-11.0296	0.0154527
COX4I2	84701	-10.5147	0.0156345
PTPRQ	374462	-11.2843	0.0158007
FAM53A	152877	-10.0164	0.0161778
IRAK3	11213	-10.6395	0.016304
RNF121	55298	-10.9931	0.0165807
BTN1A1	696	-11.2201	0.0170318
HSD3B1	3283	-11.4434	0.017089
ACTL8	81569	-12.1583	0.0172714
RASA1	5921	-10.2827	0.0175675
TRIM6-TRIM34	445372	-10.3942	0.0178101
ARSA	410	-12.0858	0.01827
AFTPH	54812	-10.0686	0.0182822
FKBP6	8468	-10.7326	0.0184393
CLRN1	7401	-11.4522	0.0189268
HRH4	59340	-11.6697	0.019162
TMEM260	54916	-10.5598	0.0192782
HSH2D	84941	-10.7519	0.0193403
TNKS	8658	-11.8773	0.0194738
NFKBIB	4793	-10.193	0.019497
IGFBP7	3490	-10.5337	0.0195551
LGALS3	3958	-10.8008	0.0196318
TGM3	7053	-11.1813	0.0199896
TMEM199	147007	-10.1337	0.0200517
METTL4	64863	-10.0885	0.0205492
SDE2	163859	-11.4057	0.0206409
ZFR	51663	-10.1321	0.0209925
RAD51C	5889	-11.0857	0.0215226
TBP	6908	-10.5634	0.0218825
DNAJA2	10294	-10.0919	0.0219286
MSANTD1	345222	-10.2333	0.0221257
PLA2R1	22925	-10.0571	0.0221316
CDON	50937	-10.6571	0.0225106
RIBC1	158787	-10.168	0.0225328
ENPP6	133121	-10.5124	0.0227883
SLC30A1	7779	-10.033	0.0231212
ZNF627	199692	-10.6406	0.0231914
UBC	7316	-10.6941	0.0232186
PKP1	5317	-10.9603	0.0232962
MAN2A2	4122	-10.8383	0.0235884
RPL27	6155	-10.5654	0.0236995
CACNG2	10369	-10.972	0.0241169
OR52N2	390077	-10.0222	0.024148
IFI27L1	122509	-10.9109	0.0245199
C1QL4	338761	-10.0395	0.0246413
ABCC5	10057	-10.5121	0.024922
HHAT	55733	-10.9819	0.0253482
POLR2H	5437	-10.4954	0.025528
MT1A	4489	-10.1985	0.0258648
C20orf26	26074	-10.0514	0.0260743
WDR86	349136	-10.933	0.0270418
CADPS	8618	-10.1133	0.0273589
LRP5	4041	-10.9988	0.0282845
CCL17	6361	-10.1357	0.0283813
CSPG5	10675	-10.0359	0.0291761
BLZF1	8548	-11.2416	0.0293738
IVD	3712	-10.4616	0.030154
DOCK2	1794	-10.8359	0.0306895
SOX30	11063	-10.6277	0.0316812
LANCL1	10314	-10.2797	0.0317977
PIGR	5284	-10.2584	0.032894
STX11	8676	-10.3928	0.0335033
SCAP	22937	-10.0411	0.0337088
GTF2E2	2961	-10.0895	0.033825
SETD1B	23067	-10.1842	0.0355333
USF2	7392	-10.0993	0.0372877
RALYL	138046	-10.1619	0.038781
SNX19	399979	-10.1514	0.0396244

### Sheet: shRNA Screen
List of 581 genes that are SDL to NMYC identified from shRNA screen
Gene Symbol	GeneID	Fitness Score	P-Value
FGFR1	2260	-11.04	3.54838e-07
CAMKV	79012	-4.68591	5.66609e-06
VPS28	51160	-7.93487	8.02657e-06
TCEB2	6923	-6.05455	8.78781e-06
STUB1	10273	-7.09205	1.08172e-05
DNAJC9	23234	-3.81398	1.29392e-05
CSNK1E	1454	-9.34074	4.87782e-05
UCK1	83549	-9.2461	6.28651e-05
TNK1	8711	-4.50441	6.72267e-05
BCL11B	64919	-4.24773	7.29044e-05
TK1	7083	-6.0456	8.28146e-05
CDC25B	994	-5.96959	8.57899e-05
PER1	5187	-3.20449	9.90794e-05
MAP3K6	9064	-3.3546	9.96295e-05
FUS	2521	-6.11622	0.000113797
NPBWR1	2831	-9.14511	0.000115742
CDX2	1045	-8.6071	0.000126736
OR52A1	23538	-4.1832	0.000127102
STK19	8859	-4.60362	0.000129927
MSL3	10943	-8.83735	0.000135933
FBXO27	126433	-6.22221	0.00016009
CBLN1	869	-8.80902	0.000161071
HIC2	23119	-8.21861	0.000161156
RNF181	51255	-4.40768	0.000177128
PRKCZ	5590	-3.34091	0.000189888
ZNF767	79970	-4.02255	0.000200213
RRM1	6240	-6.2645	0.000205991
DGKQ	1609	-5.28982	0.000225089
RPS6KA1	6195	-3.47398	0.000225975
TFF3	7033	-7.92319	0.000227464
CSNK2B	1460	-5.59802	0.000228523
RPS23	6228	-3.0355	0.000237505
SPATA20	64847	-5.30044	0.000243203
ITPKA	3706	-3.14997	0.000251978
FMO2	2327	-4.79085	0.000256641
PEBP4	157310	-7.1242	0.000260514
NME1	4830	-4.78941	0.00026749
SSTR3	6753	-4.18822	0.000279118
MINK1	50488	-6.84885	0.00028953
AAK1	22848	-3.10632	0.00029574
TBX6	6911	-5.96926	0.000312717
SLC4A9	83697	-5.86525	0.000324036
ELMOD1	55531	-4.03639	0.000338224
SASH3	54440	-5.58299	0.000342298
MTOR	2475	-3.8857	0.000343672
USP21	27005	-6.01769	0.000348522
FOXP3	50943	-7.24171	0.000352317
MAP3K15	389840	-4.14636	0.000363976
PAK4	10298	-6.51736	0.00036429
SFRS2	6427	-7.67497	0.000383678
PARD3	56288	-8.41209	0.000386847
PLEK2	26499	-4.14745	0.000387926
PTK2B	2185	-5.00995	0.000391406
OR10H1	26539	-6.28168	0.00039767
HIST1H4H	8365	-5.23937	0.000411192
MAP2	4133	-3.33073	0.000414756
AMT	275	-8.17491	0.000420817
FXC1	26515	-6.971	0.000425763
CDK5R2	8941	-4.2035	0.000427091
PAX8	7849	-7.61624	0.00042903
ADCK4	79934	-4.16862	0.000437138
SOX1	6656	-3.24111	0.000437756
PKMYT1	9088	-6.94389	0.000439583
MAPK7	5598	-3.31605	0.000460929
GP9	2815	-4.92232	0.000462335
RPP25	54913	-6.88692	0.000462722
IRF7	3665	-7.1085	0.000463241
GJA4	2701	-7.12193	0.000465195
UBE2S	27338	-5.56896	0.000475571
KRTAP10-7	386675	-5.21509	0.000479064
CA1	759	-6.32554	0.000485251
TMC2	117532	-5.77831	0.000512031
OR1F1	4992	-5.46429	0.000514021
KHK	3795	-4.34726	0.000523839
EIF2B4	8890	-3.22212	0.000536014
ABL2	27	-6.31346	0.000541681
COMMD7	149951	-5.21227	0.000553183
WFDC2	10406	-5.04854	0.000582255
HIST1H3I	8354	-6.33379	0.000585558
CHEK2	11200	-5.36265	0.000623378
SDHB	6390	-7.9761	0.000627943
OPN4	94233	-5.65819	0.000634863
MSC	9242	-5.16598	0.00063571
ULK3	25989	-3.53782	0.000651155
C14orf68	283600	-6.94229	0.000655659
PEX10	5192	-5.98028	0.000685299
CNIH2	254263	-3.02691	0.000690749
RNF126	55658	-3.6733	0.000705532
ZNF449	203523	-3.7737	0.000715524
JAK3	3718	-3.60875	0.000716579
CDK10	8558	-4.88832	0.000716636
TRIB3	57761	-5.6895	0.000735191
TEP1	7011	-4.03233	0.00075375
GLB1L3	112937	-5.24981	0.000770125
SLC25A32	81034	-3.77998	0.000771843
WNT1	7471	-3.46011	0.000780866
PBXIP1	57326	-3.29007	0.000808534
SYT3	84258	-4.99161	0.000809676
CAPS	828	-4.46058	0.000819216
HSPB6	126393	-4.27339	0.000852303
CDC42EP5	148170	-4.79771	0.00087038
PUF60	22827	-5.6654	0.00089458
SOX18	54345	-4.61957	0.000914649
STAB1	23166	-3.04216	0.00091602
TBRG4	9238	-4.96704	0.00091946
CD68	968	-3.76593	0.00092134
HBD	3045	-4.39356	0.000949745
TLE4	7091	-3.63892	0.000967339
TNNI3K	51086	-5.14329	0.00100257
TACR2	6865	-5.22248	0.001007
FOSL1	8061	-6.51959	0.00105414
GFM1	85476	-3.02005	0.00105587
ASB9	140462	-3.00299	0.0010561
ABHD4	63874	-3.60584	0.00107973
COX6A2	1339	-6.06052	0.00108406
CASP2	835	-5.30522	0.00108588
GATA2	2624	-3.51844	0.00108929
C3orf37	56941	-3.48005	0.00109735
RAB11FIP1	80223	-3.24925	0.00111979
TSC22D3	1831	-6.55421	0.00115396
PLK1	5347	-4.38819	0.00115816
HAGHL	84264	-3.18056	0.00116723
HBG1	3047	-3.8368	0.00116971
SYT2	127833	-3.74859	0.00117063
BLK	640	-5.31478	0.00117158
PRDM13	59336	-4.21999	0.00117175
MACF1	23499	-3.59953	0.0011954
SFRS17A	8227	-5.17847	0.00120929
SMARCB1	6598	-3.7624	0.00121406
FOXQ1	94234	-5.54669	0.00125008
CLDN19	149461	-5.00359	0.00126756
C21orf124	85006	-3.9599	0.00127427
SLC2A7	155184	-5.09552	0.00127955
TMEM18	129787	-3.76371	0.00129328
CAMK2A	815	-5.50077	0.00129395
PARK7	11315	-3.60819	0.00129888
GOLM1	51280	-4.51268	0.00129969
ARHGEF6	9459	-4.03565	0.00130125
C1orf187	374946	-3.34483	0.00135469
FYTTD1	84248	-5.74802	0.00136321
PLCB1	23236	-4.33393	0.00136573
MED14	9282	-4.61563	0.00138515
MAGEB4	4115	-5.86315	0.00138829
CRELD1	78987	-4.64588	0.00140693
MAST1	22983	-5.72875	0.00142723
ZNF688	146542	-6.25649	0.00142824
TMEM119	338773	-4.38775	0.00143548
GSTT2	2953	-3.84269	0.00143987
PIP5K1A	8394	-4.67248	0.00144647
SLC35E4	339665	-3.11866	0.0014488
APC2	10297	-3.83463	0.0014518
MAPK13	5603	-3.40084	0.00145337
THOC4	10189	-6.29396	0.00145998
RP1L1	94137	-4.23609	0.00148896
CBX6	23466	-4.73811	0.00150452
KLK7	5650	-5.46543	0.00156132
CDC20B	166979	-3.39119	0.00156994
HK3	3101	-5.94115	0.00157755
CDK2AP1	8099	-6.55131	0.00160198
PET112L	5188	-4.66202	0.00160452
DPF2	5977	-5.60056	0.00162801
JAK1	3716	-3.35022	0.0016489
HSP90B1	7184	-6.25432	0.00166451
LIPG	9388	-4.18535	0.00172404
RAB20	55647	-5.68464	0.00174816
MAP3K14	9020	-3.88103	0.00176165
GRPEL1	80273	-3.31344	0.0017626
MAP3K4	4216	-5.65175	0.00180654
ATXN2L	11273	-4.59351	0.0018142
UBQLN4	56893	-5.6542	0.0018204
CAMK1	8536	-3.80575	0.00182497
DDX23	9416	-4.20057	0.00183005
GPIHBP1	338328	-3.58579	0.00183583
HIST1H2AD	3013	-3.7072	0.00183696
DGKZ	8525	-3.35003	0.00184029
CCT5	22948	-5.75379	0.0018709
KIAA1826	84437	-3.527	0.00188021
EPHA7	2045	-3.72811	0.00190087
INO80E	283899	-3.39191	0.00190647
C5orf51	285636	-5.4225	0.00193733
LMTK3	114783	-3.66678	0.00195421
CDK6	1021	-4.32514	0.00196521
CLDN9	9080	-3.03023	0.00197186
GPR172B	55065	-3.38168	0.00199388
RCAN1	1827	-3.22436	0.00200102
SLC25A22	79751	-4.50384	0.00201355
CDC7	8317	-3.44331	0.0020439
RPLP1	6176	-4.45598	0.00214164
SLC2A8	29988	-3.98391	0.00215775
TSPYL5	85453	-4.2172	0.00216735
KRT35	3886	-3.35206	0.00218254
CLSPN	63967	-4.70602	0.0022113
ZMYND15	84225	-3.62663	0.00222368
UBXN1	51035	-6.53516	0.0022345
SOX3	6658	-6.2607	0.00223777
VRK3	51231	-3.6037	0.00228071
TMC5	79838	-3.26235	0.00228523
FBXL12	54850	-3.90043	0.00232753
PDPK1	5170	-3.42551	0.00234442
SBK1	388228	-4.1004	0.00240248
BATF2	116071	-3.4255	0.002416
C6orf227	401253	-4.5182	0.00241625
POU3F2	5454	-4.59895	0.00245578
SH3GL1	6455	-4.81479	0.00246042
HIST1H4L	8368	-5.61509	0.00247877
DERL3	91319	-3.0002	0.00248441
PIM1	5292	-3.71952	0.00249846
CIDEB	27141	-3.00899	0.0025268
NRG4	145957	-3.36546	0.00254561
TRAPPC9	83696	-5.35943	0.00256687
SUMF2	25870	-3.072	0.00260541
FAM131B	9715	-4.83598	0.00260802
TIE1	7075	-3.58117	0.00263299
ANAPC2	29882	-5.52376	0.00265311
PRPF31	26121	-4.97927	0.00266464
ULK2	9706	-4.11684	0.00267767
PRLHR	2834	-4.493	0.00267879
DEM1	64789	-3.15321	0.00269597
C9orf140	89958	-5.0588	0.00270904
AVEN	57099	-3.12328	0.00270912
RASL11A	387496	-4.16817	0.0027154
C1QC	714	-4.27141	0.00271776
WDR91	29062	-4.55598	0.00280084
KDELR2	11014	-3.03434	0.00280983
RECK	8434	-3.33722	0.00283022
CRYGC	1420	-5.08841	0.00288145
NEK10	152110	-3.37348	0.00291495
KIAA0430	9665	-3.55195	0.00292529
PSG3	5671	-4.54748	0.00293024
PLEKHG3	26030	-4.16815	0.00293973
MID1IP1	58526	-3.04078	0.00294182
NUDT1	4521	-4.7572	0.00294285
TIMM22	29928	-4.66975	0.00304547
LIG1	3978	-5.0379	0.00304798
POU4F1	5457	-3.90566	0.00306077
PDGFRB	5159	-4.28809	0.00309528
C6orf125	84300	-3.35027	0.00310074
TXNDC6	347736	-3.86707	0.0031294
PLA2G2E	30814	-3.28665	0.00316497
HSF4	3299	-4.1109	0.00317727
OTOR	56914	-4.6513	0.00322508
NAGPA	51172	-3.59387	0.00322517
KRT78	196374	-3.66346	0.0032492
C2CD2	25966	-4.04063	0.00325096
PFKFB4	5210	-4.33104	0.00325947
FADS1	3992	-3.22379	0.00332116
AMZ1	155185	-4.45759	0.00333986
WNK4	65266	-3.31272	0.00334678
SH2D3A	10045	-3.34031	0.00335749
SSTR4	6754	-4.60535	0.00336108
SH2D6	284948	-3.43752	0.00336201
C6orf15	29113	-3.80336	0.00337094
ACADVL	37	-3.09582	0.00338455
BCR	613	-3.49095	0.00338605
GPR146	115330	-3.12232	0.00343992
NCR1	9437	-3.26507	0.00346365
CITED2	10370	-5.36417	0.00347483
CMTM8	152189	-4.71537	0.00348132
CCNT2	905	-3.76251	0.0034858
FFAR2	2867	-4.01252	0.00353556
FAM189A2	9413	-5.10791	0.00358605
OAF	220323	-3.25415	0.0036046
GJA3	2700	-4.27444	0.00364008
TSPO	706	-5.63156	0.0036426
IFT20	90410	-3.23722	0.0036474
C11orf57	55216	-3.42401	0.00365528
PSMC3	5702	-3.23114	0.00366096
ITPR1	3708	-3.40067	0.00368179
GJB4	127534	-5.01022	0.00368686
HSPA1B	3304	-3.32461	0.00369048
ABTB1	80325	-4.4082	0.00369126
SELP	6403	-3.58675	0.00371687
MAPRE3	22924	-4.97811	0.00374183
SPACA5	389852	-3.59009	0.00374946
PTPRK	5796	-3.49434	0.00377597
FAU	2197	-5.55167	0.00381375
TAS2R1	50834	-4.33669	0.00385121
OLA1	29789	-3.23434	0.00387021
TSSK2	23617	-3.72745	0.00387516
HPR	3250	-3.92329	0.00390724
NTRK2	4915	-3.43579	0.00391447
FAM176A	84141	-3.50338	0.00393186
SLC24A6	80024	-4.48836	0.00393216
DGCR8	54487	-3.27467	0.00397691
CD58	965	-3.77228	0.00400766
SRF	6722	-4.38193	0.00403717
TTR	7276	-3.29582	0.00405014
RCN3	57333	-3.3025	0.00406302
HSPA5	3309	-3.83939	0.00407666
LRRC3B	116135	-5.00374	0.0041003
SPCS1	28972	-3.53899	0.00410529
TPST2	8459	-4.31489	0.00412676
CD5	921	-4.31957	0.00416675
SLC32A1	140679	-3.2024	0.00428323
HMGB3L1	128872	-3.79664	0.00429091
NFATC1	4772	-5.54294	0.004336
STK32C	282974	-4.69603	0.00433885
FCN2	2220	-3.36724	0.00435177
PMVK	10654	-3.20922	0.00439687
AQP1	358	-3.01311	0.00440304
FXYD1	5348	-3.5353	0.00441166
ILF3	3609	-3.40379	0.00444179
GSPT1	2935	-4.15479	0.00444418
DUOX1	53905	-4.83126	0.00450702
RBP5	83758	-4.00049	0.00454893
CDKN1C	1028	-3.09797	0.00456091
GSG2	83903	-3.71563	0.0046272
FTMT	94033	-3.59546	0.00463827
GCK	2645	-3.35833	0.00465259
PUS3	83480	-3.32555	0.00469263
PHKA2	5256	-3.42543	0.00469669
NMUR1	10316	-3.87924	0.00470122
CHAT	1103	-3.2843	0.00477086
LAS1L	81887	-4.19233	0.00483249
NKX2-8	26257	-3.31584	0.00483896
SENP1	29843	-3.79568	0.00484463
UBE2M	9040	-3.93121	0.00487407
SLC5A5	6528	-4.35399	0.00488785
RNF113A	7737	-4.74076	0.00493023
RAB26	25837	-4.66091	0.00496461
RBKS	64080	-3.57893	0.00496652
SPOP	8405	-3.06034	0.00503814
TIGD3	220359	-3.65272	0.00506895
LIMK1	3984	-3.67	0.00508648
MFAP5	8076	-3.15129	0.00510121
KRT31	3881	-3.28647	0.00511734
KRTAP10-6	386674	-3.88581	0.00512253
CPT2	1376	-3.99849	0.00513775
PM20D1	148811	-3.43287	0.00515407
ARNTL	406	-4.03092	0.00533533
PSMB8	5696	-4.23533	0.00536376
MICAL1	64780	-3.49322	0.00537211
EHMT1	79813	-3.15329	0.00537647
CNGB3	54714	-3.79296	0.00540224
GCGR	2642	-3.57738	0.00544152
DDX39	10212	-3.73928	0.0054697
PIK3R1	5295	-3.89437	0.00551692
LIN37	55957	-4.24059	0.00551734
CD3EAP	10849	-3.10063	0.00554112
PCDHB1	29930	-3.86055	0.00558352
ANXA5	308	-4.13477	0.00558809
PDK3	5165	-3.73101	0.00570191
PDE6G	5148	-3.87285	0.00581008
SPOPL	339745	-3.01188	0.00581269
LILRB2	10288	-4.7755	0.00581703
ZNF76	7629	-3.83111	0.00586555
NARG2	79664	-4.13131	0.0058871
PARD6A	50855	-3.23812	0.00590617
C12orf44	60673	-3.30843	0.00590999
LRTM1	57408	-4.35261	0.00595132
NDUFS7	374291	-4.37041	0.00595919
NDUFA3	4696	-5.12948	0.00598013
C15orf63	25764	-3.75968	0.00604167
TGFA	7039	-3.08423	0.0060773
PPP1R12C	54776	-4.4685	0.00610051
CLCA2	9635	-3.81671	0.0062035
IL4I1	259307	-4.58484	0.00622197
SAR1A	56681	-4.08773	0.00627393
UCKL1	54963	-3.37752	0.00632552
PCNT	5116	-3.02188	0.00633762
ELL	8178	-3.06567	0.00639258
MAP4K2	5871	-3.03363	0.00656365
C16orf47	388289	-3.15769	0.00656422
PTPN1	5770	-4.16289	0.00665252
NR2F6	2063	-3.10208	0.00666188
H2BFM	286436	-3.81399	0.00669037
MAPK9	5601	-3.52039	0.00675086
CKM	1158	-3.13564	0.0067918
GPR84	53831	-3.02681	0.00681168
SNRPN	6638	-3.10009	0.00705475
IL17RD	54756	-3.58796	0.00712873
RGS8	85397	-3.95717	0.00715848
M6PR	4074	-4.15298	0.0071709
TAPBP	6892	-3.94081	0.00718774
BFSP1	631	-4.13467	0.00720998
ADIPOR1	51094	-3.52713	0.00722365
SP2	6668	-3.06746	0.00728547
SHMT2	6472	-3.00837	0.0073625
MAP3K13	9175	-3.10391	0.00743767
USP20	10868	-3.25048	0.00748
ANG	283	-4.61392	0.00761932
FOXD4L3	387054	-3.40965	0.00764833
PRR3	80742	-3.2677	0.00768745
CYP2C8	1558	-3.12121	0.00772495
KRT33B	3884	-3.19337	0.00776291
LHX6	26468	-3.49452	0.00777029
CDH15	1013	-3.12823	0.00788127
UBE2B	7320	-3.52886	0.00794237
LTB4R	1241	-4.5233	0.00800892
ZNF512B	57473	-4.12164	0.00801504
ZNF774	342132	-3.47945	0.00804892
SLC5A11	115584	-3.05269	0.00805399
COL3A1	1281	-4.27265	0.00810501
ROR2	4920	-3.10341	0.00818242
MATK	4145	-3.58766	0.00819468
ZFYVE27	118813	-3.77833	0.00821446
ATP5O	539	-3.57199	0.00824832
TSLP	85480	-3.17981	0.00832974
NEUROG2	63973	-3.56214	0.00834006
SSH1	54434	-3.18023	0.00834215
TNP2	7142	-3.06401	0.00835993
THOC5	8563	-3.6825	0.00836817
NUMBL	9253	-3.50407	0.00841464
BCAP29	55973	-3.70013	0.00845863
AIRE	326	-3.63894	0.00850606
DLL4	54567	-4.47061	0.00853971
CKS1B	1163	-3.65043	0.00861852
HSD17B1	3292	-3.40936	0.00872431
ACAD10	80724	-3.03232	0.00875394
PEPD	5184	-4.68292	0.00883689
PTPRR	5801	-3.61349	0.00890826
FOXO3	2309	-3.70471	0.00891004
MAGEF1	64110	-4.32252	0.00891505
POLR2L	5441	-3.47414	0.0089523
WWTR1	25937	-3.19279	0.00904992
FZD6	8323	-3.16892	0.00912558
QTRT1	81890	-3.2656	0.00918822
KIAA0831	22863	-3.07697	0.00924959
AMPH	273	-4.48617	0.00927507
ZIC3	7547	-3.82644	0.00938029
NEK4	6787	-3.43364	0.00938538
MIF	4282	-3.26161	0.00938772
SLC39A1	27173	-3.57237	0.00953854
SPR	6697	-3.12385	0.0096031
SCGB3A2	117156	-3.51569	0.00961547
ZNF572	137209	-3.15885	0.00963445
TAX1BP3	30851	-3.00984	0.00963564
PACS1	55690	-3.30623	0.00969662
PGAP2	27315	-3.30231	0.00978262
LRFN1	57622	-3.35223	0.00988459
CLN8	2055	-3.56586	0.00995176
SLC26A3	1811	-3.28761	0.010102
RCCD1	91433	-4.09906	0.0101365
ZNF800	168850	-3.33761	0.0101375
FBXL17	64839	-3.23911	0.010223
PDLIM4	8572	-3.35265	0.0102598
PHF10	55274	-3.23168	0.0105704
MORF4L1	10933	-3.62713	0.0105902
C9orf103	414328	-5.33203	0.0106048
MCTP2	55784	-3.50724	0.0106359
ZWINT	11130	-3.51328	0.0106421
PCSK9	255738	-4.41365	0.0109983
C10orf84	63877	-3.71131	0.0110251
HBZ	3050	-4.46061	0.0110476
GIT1	28964	-3.15014	0.0110527
PKLR	5313	-3.30844	0.0111391
TNFAIP1	7126	-3.15051	0.011144
WDR90	197335	-3.60328	0.0111725
EIF4E	1977	-3.01525	0.0112397
FASTK	10922	-3.32952	0.0113081
OR6V1	346517	-3.82447	0.0114306
SPEG	10290	-3.3425	0.0114465
DGKB	1607	-3.11462	0.0114977
MPND	84954	-3.91987	0.0115199
ZNF317	57693	-3.54451	0.0115361
GPATCH1	55094	-3.37482	0.0115479
CD163L1	283316	-3.78091	0.0116358
PTRH1	138428	-4.034	0.0116743
HBE1	3046	-3.49703	0.0116787
SIRPA	140885	-3.33503	0.0117599
HSPA1L	3305	-3.17883	0.0117632
KISS1R	84634	-3.32157	0.0117986
MAL2	114569	-4.45454	0.0117991
DNAJC7	7266	-3.93052	0.0118806
TMEM63B	55362	-3.05335	0.0119714
ELAVL3	1995	-3.35832	0.0120743
FREQ	23413	-3.16994	0.0122323
PHB2	11331	-3.51812	0.0123702
ADAM10	102	-4.24171	0.0124814
DIDO1	11083	-3.12688	0.0124844
AATK	9625	-4.64609	0.012517
SPESP1	246777	-3.53669	0.0126282
TNKS1BP1	85456	-3.35231	0.0126309
CHRM4	1132	-3.17926	0.0127084
FAHD1	81889	-3.18877	0.0127734
KCNC1	3746	-3.18021	0.0128118
DMBX1	127343	-3.95617	0.0129275
EMILIN1	11117	-3.59338	0.013015
ST8SIA5	29906	-3.56478	0.0130247
PON1	5444	-3.44435	0.0131961
PPIF	10105	-3.24635	0.0132438
H2AFB1	474382	-3.20474	0.0134643
SLC39A3	29985	-4.38996	0.0135438
ACACB	32	-3.1319	0.0138624
HIST2H2AA3	8337	-3.29267	0.0139207
SIM2	6493	-4.793	0.0139425
ART4	420	-3.03518	0.0140012
EIF2AK1	27102	-3.29392	0.014025
HIST1H2AL	8332	-3.04549	0.0141039
PPM1H	57460	-3.01125	0.0142024
BCL2L10	10017	-3.53605	0.0144023
NTHL1	4913	-3.85948	0.0145698
TNFRSF18	8784	-3.38795	0.0146821
PCDH8	5100	-3.36522	0.0147884
UNCX	340260	-3.94714	0.0148958
DDI2	84301	-3.33618	0.0150213
LGR4	55366	-3.22643	0.0153943
SSX9	280660	-3.16792	0.0154215
PSMC4	5704	-3.38033	0.0154259
HMGB3	3149	-3.06614	0.0154758
MAPKAPK3	7867	-3.65113	0.0154762
NME3	4832	-3.43958	0.015534
TMED10	10972	-3.86402	0.0155873
GPR141	353345	-3.30786	0.0156974
POLD1	5424	-3.21714	0.0163278
ZNF618	114991	-3.70466	0.0165087
PMEPA1	56937	-3.10581	0.0165118
SAFB	6294	-3.05694	0.0165651
WDR88	126248	-3.19424	0.0167403
FZD7	8324	-3.44085	0.0168143
HAUS1	115106	-4.15288	0.0168757
ARNTL2	56938	-3.73951	0.0170301
ZNF70	7621	-3.56457	0.0174528
CHST4	10164	-3.24117	0.0175031
MED16	10025	-3.25092	0.0175532
RUVBL2	10856	-3.27627	0.017599
SYNGR2	9144	-3.82642	0.0179425
CBX4	8535	-3.03147	0.0181288
UBE2R2	54926	-3.18848	0.0183229
HDAC4	9759	-3.73706	0.0184411
GALNT10	55568	-3.43923	0.0187024
A1BG	1	-3.35611	0.018716
RNF186	54546	-3.52063	0.0188012
NARS2	79731	-3.24371	0.0189639
NFKBIA	4792	-3.57499	0.0190359
PTPRB	5787	-3.31828	0.0197853
HMBS	3145	-3.16995	0.0198291
PLA2G3	50487	-3.08834	0.0198641
PAOX	196743	-3.76209	0.0201232
AQP11	282679	-3.15382	0.0201415
MTCH1	23787	-3.30295	0.0204458
TNRC6C	57690	-3.22648	0.0205756
HDAC5	10014	-3.50672	0.0206307
SLC26A1	10861	-3.23317	0.0206334
SLC13A5	284111	-3.1768	0.0209278
HLA-B	3106	-3.13941	0.0209638
SLC22A12	116085	-3.1489	0.021086
GNL1	2794	-3.09691	0.021146
FXR1	8087	-3.00635	0.0213554
PRPF40B	25766	-3.08215	0.0214154
PPAPDC1A	196051	-3.07279	0.0217205
NOX3	50508	-3.62809	0.0221262
BSCL2	26580	-3.03848	0.0221543
ZFYVE1	53349	-3.06078	0.0226437
CDH23	64072	-3.07638	0.0231626
TNNC2	7125	-3.05742	0.0232407
GTF2B	2959	-3.12022	0.023674
ZNF648	127665	-3.13869	0.0236874
VEGFB	7423	-3.6214	0.0237365
CTBP2	1488	-3.08748	0.023742
HLA-DQA1	3117	-3.08593	0.024274
ABCB6	10058	-3.87607	0.0245153
APOL4	80832	-3.37997	0.0246677
GABRE	2564	-3.45613	0.0251806
PKD1	5310	-3.49461	0.0256169
PROKR2	128674	-3.19211	0.0256304
ARHGEF19	128272	-4.27387	0.0256498
FBXO15	201456	-3.28441	0.0262231
SPTB	6710	-4.08474	0.0266873
GPR61	83873	-3.1136	0.0267502
GCNT2	2651	-3.40519	0.0274772
GADD45B	4616	-3.26971	0.0278823
SDHACL	340026	-3.24937	0.0278848
TREM1	54210	-3.14315	0.0281515
NCK2	8440	-3.00461	0.0288198
GFRA4	64096	-3.10716	0.0288962
PYHIN1	149628	-3.02507	0.0296956
BUB1B	701	-3.63137	0.0300352
MED26	9441	-3.15777	0.0302532
NAAA	27163	-3.18183	0.0306046
CXCR6	10663	-3.06227	0.0320506
RBX1	9978	-3.79562	0.0330863
UROS	7390	-3.10279	0.0331912
AGXT2	64902	-3.32428	0.0340984
DCLRE1A	9937	-3.04266	0.0345331
GNAO1	2775	-3.03235	0.0346394
OTOF	9381	-3.35269	0.0347906
HNRNPL	3191	-3.105	0.0372286
CD300LF	146722	-3.03238	0.0390471
ADAMTS12	81792	-3.07676	0.0416952
FRG1	2483	-3.16932	0.049505
